# Single-nucleus co-expression networks of dopaminergic neurons support iron accumulation as a plausible explanation to their vulnerability in Parkinson’s disease

**DOI:** 10.1101/2022.12.13.514863

**Authors:** A. Gómez-Pascual, A. Martirosyan, K. Hebestreit, C. Mameffe, S. Poovathingal, T. G. Belgard, C. A. Altar, A. Kottick, M. Holt, V. Hanson-Smith, A. Cisterna, M. Mighdoll, R. Scannevin, S. Guelfi, J. A. Botía

## Abstract

**Motivation:** gene co-expression networks have been widely applied to identify critical genes and pathways for neurodegenerative diseases such as Parkinson’s and Alzheimer’s disease. Now, with the advent of single-cell RNA-sequencing, we have the opportunity to create cell-type specific gene co-expression networks. However, single-cell RNA-sequencing data is characterized by its sparsity, amongst some other issues raised by this new type of data.

**Results:** We present scCoExpNets, a framework for the discovery and analysis of cell-type specific gene coexpression networks (GCNs) from single-cell RNA-seq data. We propose a new strategy to address the problem of sparsity, named iterative pseudo-cell identification. It consists of adding the gene expression of pairs of cells that belong to the same individual and the same cell-type while the number of cells is over 200, thus creating multiple matrices and multiple scGCNs for the same cell-type, all of them seen as alternative and complementary views of the same phenomena. We applied this new tool on a snRNA-seq dataset human post-mortem substantia nigra pars compacta tissue of 13 controls and 14 Parkinson’s disease (PD) cases (18 males and 9 females) with 30-99 years. We show that one of the hypotheses that support the selective vulnerability of dopaminergic neurons in PD, the iron accumulation, is sustained in our dopaminergic neurons network models. Moreover, after successive pseudo-celluling iterations, the gene groups sustaining this hypothesis remain intact. At the same time, this pseudo-celulling strategy also allows us to discover genes whose grouping changes considerably throughout the iterations and provides new insights. Finally, since some of our models were correlated with diagnosis and age at the same time, we also developed our own framework to create covariate-specific GCNs, called CovCoExpNets. We applied this new software to our snRNA-seq dataset and we identified 11 age-specific genes and 5 diagnosis-specific genes which do not overlap.

**Availability and implementation:** The CoExpNets implementations are available as R packages: scCoExpNets for creating single-cell GCNs and CovCoExpNets for creating covariate-specific GCNs. Users can either download the development version via github https://github.com/aliciagp/scCoExpNets and https://github.com/aliciagp/CovCoExpNets

**Supplementary information:** supplementary data is available online.
