## Supplementary table 1. Curated list of dopaminergic neurons markers. for "Single-nucleus co-expression networks of dopaminergic neurons support iron accumulation as a plausible explanation to their vulnerability in Parkinson’s disease"

### Sheet: curated_list_DNs_markers
Authors	Specie	Supplementary files	Name of the list	Number of genes
(Agarwal et al., 2020)	Human	SD3. Differentially expressed genes between all Substantia nigra (SN) and Cortex sn - RNAseq clusters.	human_SN_DEGs_DNs_vs_allCTs_Agarwal2020	245
			human_SN_DEGs_DNs_vs_neuronalCTs_Agarwal2020	105
(Hook et al., 2018)	Mouse	TS2. A table with marker genes found for all 13 identified DA neuron populations.	mouse_VTA_DEGs_DNs_Hook2018	43
			mouse_SN_DEGs_DNs_Hook2018	110
		TS4. A table showing marker genes of SN DA neurons with previous literature evidence of marking the SN.	marker_genes_SN_DNs_literature_Hook2018	49
	Mouse	TS9. A table with detailed prioritization scoring for all genes within PD GWAS loci (SN expressed genes and only candidate genes).	mouse_SN_PD_GWAS_loci_Hook2018	366
(Fernandes et al., 2020)	iPSc	TS2. List of Top 200 Upregulated and Top 200 Differentially Expressed Genes for Each Identified Cell Type in WT.	iPsc_DAn1_UP_Fernandes2020	200
			iPsc_DAn1_DOWN_Fernandes2020	200
			iPsc_DAn2_UP_Fernandes2020	200
			iPsc_DAn2_DOWN_Fernandes2020	200
			iPsc_DAn3_UP_Fernandes2020	200
			iPsc_DAn3_DOWN_Fernandes2020	200
(Manno et al., 2016)	Human	TS2. Binarized Genes Across Cell Types.	human_hDA0_DEGs_Manno2016 human_hDA1_DEGs_Manno2016 human_hDA2_DEGs_Manno2016	537 608 539
(Zhong et al., 2021)	Mouse	TS2. Cell type-specific DEGs in midbrain.	mouse_MB_DNs_DEGs_Zhong2021	269
		TS3. Case-control-specific (a-syn-A53T vs WT) DEGs of each cell type in midbrain.	mouse_MB_DNs_WT_DEGs_Zhong2021	109
			mouse_MB_DNs_A53T_DEGs_Zhong2021	88
(Skene et al., 2018)	Mouse	TS4. Specificity values for Karolinska scRNA-seq superset.	mouse_DNs_specific_genes_Skene2018	200
			mouse_hypothalamic_DNs_specific_genes_Skene2018	200
(Xia et al., 2016)	iDA	TS5. Genesets used in the study.	iDA_controlSet_UP_genes_Xia2016	36
			iDA_PDSet_UP_genes_Xia2016	23
			mDA_important_genes_Xia2016	26
			PGC1a_geneset_Xia2016	20
			dopamine_release_Xia2016	11
(Bryois et al., 2020)	Human	TS10: Rare and familial genetic mutations associated with Parkinsonism	genetic_mutations_PD_Bryois2020	66
	Human	TS14. Top 10% most specific genes per tissue for the GTEx dataset.	SN_specific_genes_GTEX_Bryois2020	1706
	Mouse	TS15. Top 10% most specific genes per cell type for the Zeisel dataset.	cholinergic_monoaminergic_specific_genes_Bryois2020	1559
(Poulin et al., 2014)	Mouse	TS1. Gene Assays Used in This Study.	mouse_UP_DNs_SN_vs_VTA_Poulin2014	23
			mouse_DOWN_DNs_SN_vs_VTA_Poulin2014	19
(Aguila et al., 2021)	Mouse	TS4. List of differentially expressed genes between SNc and VTA dopamine neurons from previously published transcriptome studies	mouse_UP_DNs_SN_vs_VTA_GrimmJ2004	10
			mouse_DOWN_DNs_SN_vs_VTA_GrimmJ2004	56
			mouse_UP_SN_vs_VTA_GreeneJG2005	67
			mouse_DOWN_SN_vs_VTA_GreeneJG2005	57
			mouse_UP_SN_vs_VTA_ChungCY2005	60
			mouse_DOWN_SN_vs_VTA_ChungCY2005	74
			mouse_UP_SN_vs_VTA_BifshaP2014	105
			mouse_DOWN_SN_vs_VTA_BifshaP2014	607
			mouse_UP_SN_vs_VTA_LaMannoG2016	143
			mouse_DOWN_SN_vs_VTA_LaMannoG2016	247
			human_UP_SN_vs_VTA_Nichterwitz2016	41
			human_DOWN_SN_vs_VTA_Nichterwitz2016	70
	Human	TS6. List of differentially expressed genes from the current dataset (18 male subjects, 74 DEGs).	human_UP_SN_vs_VTA_Aguila2021	23
			human_DOWN_SN_vs_VTA_Aguila2021	51
	Human	TS8. Full list of human stable genes/DEGs, ranked by frequency, identified with the bootstrapping approach coupled with DESeq2.	human_highly_expressed_genes_SN_Aguila2021	167
			human_highly_expressed_genes_VTA_Aguila2021	204
