## Supplementary table 2. Single-nucleus discovery dataset main statistics. for "Single-nucleus co-expression networks of dopaminergic neurons support iron accumulation as a plausible explanation to their vulnerability in Parkinson’s disease"

### Sheet: Oregon_sn_dataset_statistics
Cell type	Genes detected (CI 95%)	Number of clusters	Cell type proportion (%)
Astrocytes	1972 (1960-1984,1)	4	22.49
Astrocytes/microglia	2639,6 (2531-2748,1)	1	0.25
Connective tissue cells	1908,7 (1803,8-2013,6)	1	0.29
DA-like neurons	1305,8 (1282-1329,7)	1	2.02
DA neurons	1329,4 (1315,6-1343,2)	1	6.29
Endothelial cells	1773,4 (1741,3-1805,5)	1	2.95
GABA-like neurons	1623,2 (1572,7-1673,7)	1	0.74
GABA neurons expressing GABA receptors	1276,6 (1247,5-1305,7)	1	1.18
GABA neurons	1562,5 (1481,7-1643,3)	1	0.28
expressing GLU receptors
GLU-like neurons	1570,6 (1525,8-1615,4)	1	0.73
Microglia	1764,8 (1751,9-1777,6)	2	14.51
Oligodendrocyte progenitor cells	2062,6 (2040,7-2084,5)	2	6.74
Oligodendrocytes	1833,3 (1825,4-1841,1)	6	41.02
T cells	1701,4 (1649,2-1753,6)	1	0.52
