## Supplementary table 3. Dopaminergic neurons T0 modules preservation. for "Single-nucleus co-expression networks of dopaminergic neurons support iron accumulation as a plausible explanation to their vulnerability in Parkinson’s disease"

### Sheet: T0_DNs_modules_preservation
mysubcluster	myiter	modules	moduleSize	Zsummary.pres	Zdensity.pres	Zconnectivity.pres	Z.propVarExplained.pres	Z.meanSignAwareKME.pres	Z.meanSignAwareCorDat.pres	Z.meanAdj.pres	Z.meanMAR.pres	Z.cor.kIM	Z.cor.kME	Z.cor.kMEall	Z.cor.cor	Z.cor.MAR
DA_neurons_6	iter0	M1	309	3.393	5.204	1.583	1.35	6.819	4.687	5.72	4.353	-1.006	3.272	5.866	1.583	-1.31
DA_neurons_6	iter0	M2	271	0.42	0.478	0.362	0.196	-0.722	1.079	0.759	-0.103	-0.338	0.362	0.902	1.003	-1.838
DA_neurons_6	iter0	M3	310	-0.492	-0.386	-0.597	1.448	-0.488	-0.284	-1.148	-1.617	-3.095	1.652	-0.572	-0.597	-4.413
DA_neurons_6	iter0	M4	129	1.405	1.291	1.519	1.3	0.767	1.283	2.754	2.476	1.519	-0.619	0.999	1.802	0.033
DA_neurons_6	iter0	M5	215	1.246	2.309	0.182	2.223	-0.957	2.396	3.261	4.993	0.182	0.167	-0.567	2.075	3.407
DA_neurons_6	iter0	M6	362	1.318	3.26	-0.624	4.133	2.388	0.053	4.382	5.36	-2.107	1.272	3.294	-0.624	-2.596
DA_neurons_6	iter0	M7	283	-2.65	-1.765	-3.534	0.774	-0.724	-2.806	-3.343	-3.819	-4.051	-0.681	1.448	-3.534	-3.309
DA_neurons_6	iter0	M8	400	-0.149	1.17	-1.468	2.582	0.083	-0.194	2.256	2.823	-2.171	-0.951	0.631	-1.468	-2.36
DA_neurons_6	iter0	M9	250	11.469	14.886	8.052	19.81	8.583	12.39	17.381	14.878	6.781	8.052	16.61	13.783	5.971
DA_neurons_6	iter0	NA	400	0.487	0.474	0.5	-0.411	0.629	0.41	0.538	0.405	-0.969	0.5	2.813	1.035	0.802
