## Supplementary table 5. HPO terms of Parkinson disease, late onset (OMIM:168600). for "Single-nucleus co-expression networks of dopaminergic neurons support iron accumulation as a plausible explanation to their vulnerability in Parkinson’s disease"

### Sheet: OMIM_168600_HPO_terms
HPO_TERM_ID	HPO_TERM_NAME	CATEGORY
HP:0007311	Short stepped shuffling gait	Nervous System
HP:0003745	Sporadic	Inheritance
HP:0001260	Dysarthria	Nervous System
HP:0002529	Neuronal loss in central nervous system	Nervous System
HP:0001332	Dystonia	Nervous System
HP:0000012	Urinary urgency	Genitourinary system
HP:0000006	Autosomal dominant inheritance	Inheritance
HP:0001337	Tremor	Nervous System
HP:0001300	Parkinsonism	Nervous System
HP:0002019	Constipation	Digestive System
HP:0002015	Dysphagia	Nervous System
HP:0002067	Bradykinesia	Nervous System
HP:0002063	Rigidity	Musculature
HP:0002172	Postural instability	Nervous System
HP:0011960	Substantia nigra gliosis	Nervous System
HP:0002360	Sleep disturbance	Nervous System
HP:0002322	Resting tremor	Nervous System
HP:0031908	Micrographia	Nervous System
HP:0000751	Personality changes	Nervous System
HP:0000738	Hallucinations	Nervous System
HP:0000716	Depression	Nervous System
HP:0000726	Dementia	Nervous System
HP:0100315	Lewy bodies	Nervous System
HP:0000298	Mask-like facies	Head and neck
HP:0012332	Abnormal autonomic nervous system physiology	Nervous System
HP:0001621	Weak voice	Voice
