## Supplementary table 6. Dopaminergic neurons age-specific network structure. for "Single-nucleus co-expression networks of dopaminergic neurons support iron accumulation as a plausible explanation to their vulnerability in Parkinson’s disease"

### Sheet: DNS_age_network_structure
main.gene	genes	correlation	Adjusted.R2
APOE	APOE	1	0
APOE	GFAP	0.696	0.12
MARCKS	MARCKS	1	0
MARCKS	KPNA6	0.643	0.046
MARCKS	CPEB3	0.611	0.088
MARCKS	VOPP1	0.592	0.123
SIK3	SIK3	1	0
SIK3	DLG2	0.894	0.178
ZFAND3	ZFAND3	1	0
ZFAND3	BIRC6	0.801	0.078
ZFAND3	PACS1	0.791	0.088
ZFAND3	RORA	0.784	0.123
CCPG1	CCPG1	1	0
CCPG1	RTN3	0.775	0.247
ARPC3	ARPC3	1	0
ARPC3	APEH	0.802	0.043
ARPC3	DNAJC7	0.788	0.088
ARPC3	SAP18	0.786	0.123
PARK7	PARK7	1	0
PARK7	SLC25A4	0.873	0.21
PSMD6	PSMD6	1	0
PSMD6	ACADM	0.769	0.175
SRSF5	SRSF5	1	0
SRSF5	CD47	0.749	0.157
NCOA4	NCOA4	1	0
NCOA4	PCLO	0.763	0.165
TKT	TKT	1	0
TKT	ABR	0.789	0.138
